# Measurement of expression from a limited number of genes is sufficient to predict flowering time in maize

**DOI:** 10.1101/2022.12.12.520168

**Authors:** J. Vladimir Torres-Rodríguez, Guangchao Sun, Ravi V. Mural, James c. Schnable

## Abstract

Changing patterns of weather and climate are limiting breeders’ ability to conduct trials in the same environments in which their released varieties will be grown 7-10 years later. Flowering time plays a crucial role in determining regional adaptation, and mismatch between flowering time and environment can substantially impair yield. Different approaches based on genetic markers or gene expression can be used to predict flowering time before conducting large scale field evaluation and phenotyping. The more accurate prediction of a trait using genetic markers could be hindered due to all the intermediate steps (i.e. transcription, translation, epigenetic modification, and epistasis among others) connecting the trait and their genetic basics. The use of some intermediate steps as predictors could improve the accuracy of the model. Here, we are using two public gene expression (RNA-Seq) data-sets from 14-day-old-maize-seedling roots and whole-seedling tissue at v1 stage (10 day after planting) for which flowering data (days to anthesis and days to silking expressed in growing degree days) and genetic markers were also available to test the predictability of flowering time. In total, 20 different combinations between phenotypic and gene expression data-sets were evaluated. To explore prediction accuracy a random forest model was trained with the expression values of 44,303 gene models hosted in the current B73 maize reference version 5 and then the feature importance was scored based on the decrease in root mean squared error. Later several random forest models with different subsets of the most important features (genes) were trained, and this process was repeated ten times. Results from these analyses show a curve in the prediction accuracy, with an increase in the prediction accuracy as the top most important genes were added. The maximum accuracy was attained when 500 genes for whole-seedling and 100 genes for root gene expression data were used in the analysis, and thereafter adding more genes lead to a decrease in the prediction accuracy. The highest prediction accuracy using the top-most important genes was higher than that of using randomly selected whole-genome 400,000 SNPs. Finally, we described the genes controlling flowering time by looking at the most important genes in the Random forest model with the expression data from all genes. We further found MADS-transcription factor 69 (*Mads69*) using whole-seedling gene expression and the MADS-transcription factor 67 (*Mads67*) using root gene expression data, both genes previously described with effect on flowering time. Here, we aim to demonstrate the potential of selecting and using the expression of most informative genes to predict a complex trait, also to demonstrate the robustness and limitations of this analysis by using phenotypic data-sets from different environments.
