## Supplemental_data_1 for "Measurement of expression from a limited number of genes is sufficient to predict flowering time in maize"

### Sheet: Sheet1
Genotype	PI Number	MI2021_AnthesisGDD	MI2021_SilkingGDD	NE2021_AnthesisGDD	NE2021_SilkingGDD
78004	PI601210	1615.28	1645.95	1455.88	1527.38
HB8229	PI601564	1834.92	1901.2	1587.5	1682.5
779	PI601376	1261.67	1289.95	1152.25	1191
787	PI601490	1830.15	1879.25	1539.75	1601.75
4722	PI587130	1780.95	1879.25	1738.25	1825
11430	PI601558	1504.03	1569.4	NA	NA
38-11	Ames26604	1715.92	1810.88	1629	1749
4N506	PI601745	1619.5	1619.5	1467.75	1490.5
A441-5	PI693351	NA	NA	1550.75	1722.5
A554	PI587138	1386.65	1422.72	1253	1250
A654	PI587141	1422.72	1470	1204.25	1204.25
A661	PI607521	1411.55	1495.5	1177.75	1228.25
B10	PI693401	1739.78	1816.88	1539	1705.5
B14A	PI550461	1698.6	1813.6	1455.75	1550.75
B52	PI550454	1712.08	1740.03	1629	1705.5
B64	PI550440	1726.55	1805.55	1574.5	1616
B7	NSL65863	1670.4	1865.28	1562.75	1749
B8	NSL65864	1470	1526.3	1288.5	1333.25
C49A	PI693354	1306.95	1322.95	1140	1191
CI_187-2	Ames26138	1647.9	1777.85	1490.5	1574.5
CI_21E	PI693395	1725.55	1818.78	1562.75	1705.5
CI_28A	PI694069	1753.25	1862.75	1601.75	1734
CI_3A	PI693347	NA	NA	1681	1667.25
CI_64	Ames19314	1911.33	1946.83	1734	1705.5
CI90C	PI694097	NA	NA	1539	1601.75
CI_91B	PI694098	1632.97	1675.17	1527	1574.5
CM37	Ames20190	1306.95	1349.47	1127.75	1177.75
CM7	Ames27070	1314.95	1322.95	1127.75	1212.75
CO106	PI693357	1333.28	1433.9	1127.75	1274.75
CO125	PI693358	1394.35	1492.28	1228.25	1333.25
CO255	Ames27050	1375.45	1471.58	1127.75	1177.75
CR1HT	PI601080	1434.9	1480.1	1300.75	1354.5
DE1	PI606329	1767.72	1818.78	1550.75	1601.75
EP1	PI693362	1382.6	1420.67	1226	1296.75
F2	PI257506	NA	NA	1088.08	1067.5
F42	PI601026	1446.08	1517.78	1274.75	1307.75
F7	PI257507	1495.5	1526.3	1115.5	1215
H49	Ames15929	1506.53	1547.85	1456	1516
Il14H	PI690323	1953.33	1987.5	1300.75	1380.75
K148	PI693369	1754.5	1846.25	1575.75	1749
K4	NSL30038	1777.85	1840.22	1722.5	1734
K64	Ames27121	1846.3	1901.2	1604.75	1659.75
Ki11	PI690325	NA	NA	1913	2077.75
Ki3	PI690324	NA	NA	1869	1887.5
Ki43	PI693370	NA	NA	1584.75	1638.25
Ky21	PI690326	1843.33	1876.65	1752.5	1822.5
Ky226	PI693371	1813.6	1884.7	1629	1705.5
Ky228	PI587136	1818.78	1970.5	1670	1749
L317	NSL65873	1753.25	1908.38	1628.5	1792.5
LH150	PI601230	1777.85	1813.6	1629	1705.5
LH160	PI539920	1410.28	1547.25	1191	1263.75
LH162	PI539921	1333.28	1378.42	1204.25	1274.75
LH196	PI538009	1525.58	1517.78	1366.25	1366.25
LH220Ht	PI538011	1532.03	1547.85	1333.75	1354.5
LH39	PI600944	1547.6	1562.1	1344.5	1354.5
LH51	PI600955	1605.15	1712.08	1430.5	1527
LH52	PI601360	1378.42	1420.67	1366.25	1392.5
LH93	PI601171	1579.97	1641.92	1467	1514.25
M162W	PI690328	NA	NA	1793	1845
M37W	PI690327	1889.38	1983.22	1682.5	1695.25
Mo24W	PI587144	1794.17	1880.97	1604.25	1762.75
Mp339	PI543916	NA	NA	1705.5	1792.5
Mt42	PI693337	1260.45	1333.28	1103.75	1177.75
NC232	PI690371	1834.92	1888.62	1707.75	1807.5
NC236	PI690373	NA	NA	1562.75	1601.75
NC258	PI531084	1777.85	1794	1682.5	1764
NC260	PI690381	1662	1740.03	1516	1667.25
NC264	PI520774	1672.28	1753.25	1575.75	1629
NC298	PI690395	1794	1812.53	1657.5	1694
NC302	PI690397	1843.33	1864.83	1581.25	1628.5
NC304	PI690398	NA	NA	1749	1840
NC306	PI690399	1739.78	1792.33	1574.5	1587.5
NC314	PI690403	NA	NA	1578	1667.25
NC318	PI690405	1725.67	1753	1587.5	1705.5
NC324	PI690408	1808.47	1961.28	1514.25	1593.25
NC338	PI690415	1872.78	1937.78	1725	1792.5
NC340	PI690416	1924.88	1959.75	1792.5	1869
NC344	PI690418	1777.85	1812.53	1556.25	1544.75
NC348	PI690420	1830.1	1877.25	1643.25	1601.75
NC350	PI690329	1753	1826.83	1682.5	1694
NC356	PI690423	1780.95	1826.83	1629	1705.5
NC358	PI690330	1693.05	1777.85	1614.75	1667.25
NC362	PI690425	1697.97	1777.85	1601.75	1667.25
NC364	PI690426	1658.17	1698.6	1467.5	1493
ND246	PI550490	1314.95	1386.65	1140	1239.75
Oh43E	PI693374	1570.03	1605.15	1354.5	1407
Oh603	PI573098	1725.55	1805.55	1574.5	1640
Oh7B	Ames19323	1669.88	1777.85	1629	1764
P39	NSL8585	1446.17	1506.03	1300.75	1429.75
PHG83	PI601229	1615.28	1651.88	1444	1467.5
PHG84	PI601320	1753.25	1805.55	1682.5	1777.5
PHG86	PI601442	1641.92	1672.28	1516	1527
PHJ31	PI601773	1818.78	1880.97	1686.42	1792.5
PHJ75	PI601776	1504.03	1587.28	1239	1311.5
PHK05	PI601467	1576.6	1654.9	1092	1152.25
PHM57	PI601779	1800.38	1816.88	1682.5	1705.5
PHM81	PI548801	1390.6	1480.1	1265.25	1311.5
PHN47	PI601569	1805.55	1913.17	1503.5	1541.75
PHN73	PI601782	1625.55	1672.28	1407	1479.5
PHP60	PI601785	1865.28	1865.28	1670	1705.5
PHR25	PI601469	1349.47	1433.9	1204.25	1239
PHR32	PI601571	1615.6	1689.95	1430.5	1550.75
PHR55	PI548804	1725.55	1725.55	1616.25	1601.75
PHR63	PI601787	1587.28	1625.55	1429.5	1481
PHT60	PI601574	1540.55	1569.4	1418.75	1527
PHT77	PI601499	1504.03	1540.55	1344.5	1378
PHV53	PI559952	1703.17	1792.33	1581.75	1659.75
PHW51	PI543849	1670.4	1726.55	1516	1550.75
R4	Ames27187	1433.9	1411.55	1539	1629
S8324	PI601611	1446.65	1492.28	1394	1440.75
Sg_1533	PI587132	1700.22	1766.47	1707.75	1777.5
Sg_18	PI686066	1570.03	1625.55	1441.5	1514.25
T232	PI550522	1753.25	1777.85	1505	1578
T234	PI693377	1772.72	1888.62	1614.75	1705.5
T8	PI550518	1777.85	1821.7	1551	1587.5
Tx303	PI690334	1958.85	2098.28	1599.75	1692
U267Y	PI693378	NA	NA	1722.5	1908.75
Va14	PI693379	1689.95	1777.85	1539.75	1725
Va22	PI693335	1725.67	1738.9	1552.75	1705.5
Va85	PI693380	1700.22	1792.33	1539	1705.5
W182B	Ames19330	1532.47	1591.15	1204.25	1288.5
W182BN	PI587155	1367.25	1434.2	1228.25	1250
W8555	PI601729	1665.35	1675.47	1516	1551
WIL500	PI601689	1830.15	1892.8	1614.75	1830.75
ZS01250	PI595616	1399.1	1483.75	1323	1407.75
764	PI601374	1492.28	1539.33	1311.5	1354.5
790	PI601491	1540.55	1562.1	1323.75	1366.25
792	PI685984	1541.83	1563.85	1392.5	1324
793	PI601492	1640.17	1693.05	1323.75	1378
911	PI557556	1470	1495.5	1250	1323.75
912	PI557557	1446.08	1495.5	1250	1274.75
1538	PI601658	1261.67	1306.95	1287	1287
2369	PI601559	1531.7	1575.85	1467.5	1539.75
4226	NSL30904	1446.08	1492.28	1288.5	1274.75
29MIBZ2	PI548830	1458.25	1540.55	1250	1313
2FACC	PI601808	1587.28	1625.55	1370.75	1366.25
2FADB	PI564751	1595.2	1625.55	1366.25	1366.25
2MA22	PI601560	1456.47	1577.33	1410.92	1454
2MCDB	PI565088	1457.83	1553.58	1347.75	1371.25
33-16	Ames26771	1766.47	1901.2	1653.75	1792.5
3IJI1	PI564753	1481.75	1540.55	1288.5	1366.25
4F-306_108	PI198897	1547.6	1615.28	1334.5	1478.75
6F629	PI546483	1605.15	1625.55	1418.75	1504
6M502	PI601561	1672.28	1712.08	1456	1540.75
6M502A	PI546484	1675.47	1712.08	1392.5	1239
78551S	PI601562	1433.9	1481.75	1354.5	1392.5
87916W	PI601563	1575.85	1679.83	1418.75	1527
91IFC2	PI564750	1306.95	1410.28	1300.75	1344.5
A	NSL30861	1658.17	1766.47	1539	1590
A188	PI693339	1605.15	1645.95	1265.25	1307.75
A208	Ames23402	1483.75	1572.78	1321.5	1490.5
A239	PI693342	1533.5	1543.45	1407	1479.5
A258	NSL81596	1625.4	1739.78	1444	1479.5
A305	Ames23417	1458.25	1540.55	1297.75	1366.25
A321	Ames23421	1504.03	1590.1	1345.5	1356.25
A322	Ames23422	1470	1504.03	1276	1311.5
A334	Ames23423	1410.28	1635.67	1263.75	1366.25
A340	Ames23424	1481.75	1526.3	1297.75	1344.5
A374	Ames23427	1457.83	1532.03	1307.75	1333.25
A401	Ames23430	1575.85	1626.7	1321.5	1333.25
A427	Ames23435	1499.33	1525.58	1441.5	1504
A548	Ames23449	1339.35	1446.08	1311.5	1354.5
A556	PI693343	1651.88	1735.83	1356.25	1440.75
A572	Ames23451	1422.45	1446.08	1189.5	1250
A619	PI587139	1481.75	1539.33	1296.75	1366.25
A627	Ames23463	1647.47	1665.35	1311.5	1467
A632	PI587140	1577.33	1645.95	1392.5	1527
A634	PI693328	1495.5	1547.85	1344.5	1407
A635	PI693329	1569.4	1625.55	1300.75	1321.5
A641	Ames19311	NA	NA	1276	1287
A648	NSL81597	1525.58	1598.35	1392.5	1407
A649	Ames23482	1382.28	1424.62	NA	NA
A659	PI693402	1577.33	1615.28	1407	1430.5
A663	PI607523	1513.83	1600.38	1479.5	1574.5
A672	Ames23496	1533.35	1562.1	1360	1380.75
A674	Ames23498	1495.5	1547.6	1356.25	1380.75
A679	PI587142	1577.33	1595.2	1342	1345.71
A680	PI693344	1587.28	1625.55	1467	1479.5
A682	PI587143	1481.75	1526.3	1288.5	1354.5
A71	NSL42875	1533.35	1577.33	1380.75	1467
A73	Ames22439	1540.55	1595.2	1378	1490.5
A797NW	PI406130	1774.83	1852.05	1682.5	1796.5
AQA3	PI564749	1714.38	1831.42	1313	1288.5
AS5707	PI601269	1625.55	1672.28	NA	NA
AS6103		1563.85	1640.17	1407	1504
AusTRCF_306238	NSL437933	1753	1792.33	1587.5	1640
B-18_INBR.FR.SUPERGOLD	PI340855	1565.72	1587.28	1366.25	1366.25
B-28	PI340860	1595.2	1605.33	1392.5	1442.25
B104	PI594047	1712.08	1726.55	1479	1562.75
B105	PI594048	1645.95	1662	1407	1682.5
B107	PI597925	1554.8	1615.28	1456	1516
B108	PI597926	1712.08	1947.1	1467.75	1539
B109	PI597927	1577.33	1635.67	1481	1505
B14	NSL65866	1637.78	1805.55	1444	1431.5
B164	PI693353	1577.33	1662	1392.5	1479.5
B2	Ames26769	NA	NA	1467.75	1655.75
B37	PI550467	1662	1740.03	1527.75	1601.75
B46	PI550469	1685.75	1725.55	1528	1667.25
B57	PI550472	1626.7	1766.47	1407	1467
B65	PI550463	1700.22	1725.67	1397	1430.75
B66	PI550464	1506.53	1607.67	1392.5	1429.75
B68	PI550465	1699.78	1799.05	1476.25	1555
B70	PI550466	NA	NA	1410.92	1407
B73	PI550473	1600.38	1665.35	1467	1490.5
B75	PI608774	1499.33	1587.28	1444	1490.5
B76	PI550483	1492.28	1501.65	1493	1479.5
B77	PI608765	1615.28	1672.28	1430.5	1550.75
B79	PI608766	1627.83	1697.97	1528	1528
B84	PI608767	1713.45	1766.47	1456	1516
B85	PI608777	1569.4	1625.55	1366.25	1490.5
B87	PI608768	1612.6	1753.25	1380.75	1407
B88	PI550556	1655.4	1792.33	1551	1777.5
B97	PI564682	1570.03	1651.88	1444	1479.5
Bei_10_=_North_10	Ames2332	1494.35	1543.45	1392.5	1467.5
C103	PI693327	1541.83	1647.47	NA	NA
C123	PI693330	1470.72	1539.33	1354.5	1418.75
CA-4	PI340836	1506.53	1539.33	NA	NA
CH157	Ames22441	1504.03	1569.4	1311.5	1344.5
CH701-30	PI693356	1470	1547.85	1321.5	1516
CH711-10	Ames27018	1585.25	1651.88	1407.75	1429.75
CH753-4	Ames27021	1547.85	1607.67	1345.5	1366.25
CH9	PI693355	1575.85	1780.95	1370.75	1539
CI_40H	PI694078	1605.15	1712.08	1392.5	1444
CM105	PI587124	1386.65	1492.28	1178.75	1215
CO257	Ames27052	1697.97	1805.55	1349.25	1504
CO258	Ames27053	1675.47	1753.25	1575.75	1629
CQ702RC	PI566938	1446.08	1539.33	1444	1490.5
CR14	PI601683	1457.83	1504.03	1311.5	1366.25
CS405	PI559916	1375.45	1470	1370.75	1380.75
DE2	PI606330	1547.85	1600.38	1456	1550.75
DE3	PI638551	1572.78	1582.9	1380.75	1467.75
DE4	PI638552	1595.2	1605.15	1479.5	1490.5
DE811	PI550558	1738.05	1780.53	1587.5	1578
DJ7	PI601191	1605.15	1625.55	1547.08	1574.5
DK4676A	PI601300	1506.53	1533.5	1300.75	1321.5
DK78002A	PI601301	1600.38	1579.97	1392.5	1516
DK78010	PI601211	1506.53	1597.4	1407	1454
DK78371A	PI601438	1547.85	1565.72	1455.75	1323
DKFBHJ	PI601439	1590.1	1662	1378	1366.25
DKHBA1	PI601172	1792.33	1818.78	1544.75	1556.5
DKIB014	PI601208	1570.03	1582.9	1407	1407
DKMBNA	PI601209	1554.8	1625.55	1333.75	1442.25
DKPB80	PI601441	1612.45	1647.47	1455.75	1490.5
E8501	PI601724	1590.1	1607.67	1430.5	1504
Eng-Li_Chih	PI427109	1481.75	1562.1	1313	1392.5
F118	PI555462	NA	NA	1552.75	1578
F2834T	PI693363	1685.75	1766.47	1628.25	1734
FBLA	PI546482	1494.35	1590.1	1311.5	1334.5
FBLL	PI546481	1569.4	1587.28	1444	1455.75
FC46	PI257517	1543.45	1607.67	1250	1407
FR19	PI600772	1605.33	1792.33	1777.5	1855
H105W	PI587127	1562.1	1625.55	1354.5	1527
H110	PI550526	1641.92	1821.7	1539.75	1640
H113	Ames26803	1738.05	1827	1479.5	1550.75
H114	Ames22751	1576.08	1603.92	1456	1366.25
H121	Ames26804	1577.6	1675.17	1479.5	1655.75
H122w	Ames26805	1712.08	1712.08	1504	1504
H5	Ames26772	1595.2	1685.75	1444	1550.75
H71	Ames26793	1645.95	1725.55	1528	1550.75
H84	PI587128	1569.4	1641.92	1441.5	1587.5
H91	PI693365	1635.67	1725.55	1467.5	1504
H95	PI693333	1565.72	1753.25	1479.5	1575.75
H96	Ames26797	1713.45	1816.88	1587.5	1629
H99	PI587129	1480.1	1547.85	1430.5	1490.5
HP301	PI587131	1587.28	1712.08	1562.75	1601.75
Huanyao	Ames2337	1625.55	1675.47	1419.75	1440.75
Huobai	Ames2339	1971.4	2006.9	1539.75	1527.75
Hy	Ames26808	1625.4	1753.25	1479.5	1695.75
I29	PI686057	1470	1526.3	1333.25	1356.25
Ia453	Ames22030	1481.75	1569.4	1297.75	1380.75
IA2132	PI587134	1884.7	1879.25	1165.5	1204.25
IBB14	PI601565	1446.08	1480.1	1354.5	1378
IBB15	PI601458	1394.35	1494.35	1287	1344.5
IBC2	PI601459	1475.97	1543.45	1378	1479.5
ICI_193	PI559380	1555.78	1595.2	1345.5	1416
ICI_441	PI559381	1579.97	1605.15	1430.5	1467.5
ICI_740	PI559382	1554.8	1625.4	1467.75	1418.75
ICI_893	PI559383	1658.17	1712.45	1516	1539
ICI_986	PI559384	1597.4	1625.55	1392.5	1392.5
ICI_581	PI564697	1572.78	1593.17	1407	1490.5
IDS28	PI686059	1593.17	1679.83	1430.5	1541.5
IDS69	PI686062	1641.92	1693.05	1464.5	1503.5
IDS91	PI686063	1531.7	1593.17	1456	1490.5
Il778d	Ames27446	1547.6	1605.15	1430.5	1527
INB_101LFY/LFY_(A632_X_M16_S5)	NSL174429	1647.47	1766.47	1419.75	1575.75
INBRED_109	PI186196	1726.55	1740.03	1527	1614.75
INBRED_141	PI186199	1597.4	1665.35	1490.75	1667.25
INBRED_2-687	PI186215	1684.5	1780.95	1516	1601.75
INBRED_305	PI186226	1501.65	1563.85	1444	1578
INBRED_309	PI186227	1625.55	1712.08	1505	1629
INBRED_321	PI186229	1619.9	1713.45	1539.75	1587.5
J8606	PI601725	1531.7	1575.85	1418.75	1455.75
K150	NSL22630	1572.78	1661.95	1479	1590
K41	NSL22635	1647.9	1712.08	1516	1614.75
K47	NSL22628	1590.1	1725.55	1539.75	1705.5
K55	Ames22754	1579.97	1634	1493	1539
KUNG-70	PI391662	1543.45	1647.47	1407	1490.5
L_135	PI601727	1347.17	1432.83	1250	1356.25
L_139	PI601728	1480.1	1518.28	1356.25	1356.25
L_155	PI550695	1495.5	1540.55	1300.75	1334.5
L_289	NSL65872	1586.12	1612.6	1516	1550.75
LH1	PI644101	1587.28	1625.55	1550.75	1629
LH119	PI600954	1619.5	1640.17	1479	1514.25
LH123HT	PI601079	1818.78	1870.85	1641.5	1640
LH127	PI538007	1539.92	1603.65	1407	1454
LH128	PI547086	1619.9	1647.47	1444	1479.5
LH132	PI601004	1517.78	1547.6	1370.75	1366.25
LH143_(Maintainer)	PI685986	1547.6	1569.4	1323.75	1334.5
LH145	PI600959	1434.2	1456.47	1250	1288.5
LH146Ht	PI601402	1398.8	1494.35	1263.75	1354.5
LH149	PI601493	1302.88	1434.9	1261	1321.5
LH156	PI601403	1725.55	1805.55	1604.75	1710.75
LH165	PI562378	1513.83	1533.5	1311.5	1356.25
LH166	PI564539	1492.28	1547.25	1288.5	1344.5
LH172	PI562379	1525.58	1586.12	1288.5	1344.5
LH181	PI547087	1525.58	1587.28	1407	1490.5
LH184	PI564542	1717.65	1746.1	1539	1551
LH190	PI539922	1697.97	1739.78	1505	1527
LH191	PI539925	1539.33	1567.33	1407	1479.5
LH192	PI539926	1766.47	1818.78	1539	1550.75
LH193	PI539927	1569.4	1587.28	1444	1430.5
LH194	PI539923	1569.4	1675.47	1539	1601.75
LH195	PI537097	1697.97	1780.95	1505	1527
LH197	PI557562	1577.33	1625.55	1596.58	1504
LH198	PI557563	1625.4	1698.6	1444	1467.75
LH199	PI557566	1590.1	1607.67	1407	1516
LH200	PI564541	1554.8	1605.15	1392.5	1467
LH202	PI539924	1495.9	1519.53	1288.5	1380.75
LH204	PI537098	1540.55	1586.12	1380.75	1430.5
LH205	PI537099	1579.97	1634	1392.5	1407
LH206	PI538010	1569.4	1587.28	1444	1456
LH208	PI547088	1615.28	1685.75	1493	1527
LH209	PI554612	1547.85	1547.85	1333.75	1344.5
LH211	PI537101	1655.4	1693.05	1516	1527
LH213	PI547090	1579.97	1661.95	NA	NA
LH214	PI555660	1766.47	1794.17	1505	1550.75
LH215	PI552815	1562.1	1665.35	1479.5	1527
LH216	PI557569	1697.97	1726.55	1456	1550.75
LH222	PI559375	1760.22	1832.92	1288.5	1288.5
LH223	PI562380	1533.35	1585.25	1300.75	1366.25
LH224	PI562381	1553.58	1586.12	1296.75	1418.75
LH38	PI600791	1540.55	1547.85	1416	1430.5
LH54	PI601316	1647.47	1693.05	1338.42	1430.5
LH57	PI601317	1483.17	1565.72	NA	NA
LH59	PI601466	1569.4	1605.15	1392.5	1479.5
LH60	PI601404	1712.08	1698.6	1467	1527
LH61	PI601416	1481.75	1547.85	1274.75	1354.5
LH74	PI600957	1483.17	1543.45	1407	1416
LH82	PI601170	1438.88	1438.88	1300.75	1354.5
LH85	PI601405	1457.83	1492.28	1272.75	1334
LIBC_4	PI555650	1562.1	1553.58	1321.5	1392.5
LP1_NR_Ht	PI600729	1569.4	1605.33	1407	1467.5
Lp215D	PI547107	1446.65	1487.15	1323.75	1490.5
LP5	PI601378	1576.08	1603.92	1380.75	1418.75
M14	PI693398	1590.1	1607.67	1407	1490.5
MBPM	PI601440	1675.47	1697.97	1701.58	1527
MBST	PI601566	1526.3	1570.03	1444	1490.5
MBWZ	PI564748	1743.92	1762.6	1479.5	1550.75
MEF156-55-2	Ames27135	NA	NA	1250	1263.75
ML606	PI583774	1532.03	1547.85	1380.75	1392.5
MM501D	PI564752	1675.47	1713.45	1467.75	1490.5
Mo17	PI558532	1605.15	1740.03	1430.5	1539
Mo1W	PI558520	1619.5	1699.78	1493	1539
Mo44	Ames28939	NA	NA	1644.75	1796.5
Mo45	PI583350	1754.5	1780.95	1653.58	1682.5
Mo46	PI583351	1494.35	1577.33	1366.25	1442.25
Mo47	PI583352	1578.42	1640.4	1407	1490.5
Mo5	PI558523	1683.1	1750.28	1657.5	1694
MoG	Ames27136	1818.78	1901.2	1601.75	1667.25
MQ305	PI559917	1471.58	1504.03	1311.5	1321.5
MS116	Ames24729	1517.78	1593.17	1300.75	1467
MS132	Ames24730	1651.88	1725.55	1479.5	1505
MS1334	PI693345	NA	NA	1228.25	1239
MS153	Ames24734	1518.28	1577.33	1288.5	1490.5
MS200	Ames24737	1481.75	1533.35	1288.5	1354.5
MS211	Ames24742	1554.8	1605.33	1360	1574.5
MS221	Ames24746	1603.65	1688.4	1444	1527
MS224	Ames24749	1554.9	1615.6	1394.25	1527.75
MS225	Ames24750	1569.4	1685.75	1392.5	1616
MS226	Ames24751	1470.72	1483.17	1404.25	1392.5
MS24A	Ames24708	1862.45	1827	1263.75	1334.5
MS67	Ames24710	1625.4	1725.55	1467	1527
MS71	PI587137	1579.97	1597.4	1467.5	1527
MS72	Ames24713	1446.65	1540.55	1366.25	1440.75
N192	PI550566	1499.33	1525.58	1313	1344.5
N193	PI550567	1483.75	1554.9	1319.5	1404.25
N201	PI568160	1651.88	1685.75	1345.75	1371.25
N209	PI595366	1625.4	1662	1493	1527
N215	PI595367	1655.4	1725.55	1539.75	1550.75
N217	PI596356	1725.55	1753.25	1493	1516
N218	PI596357	1619.9	1725.55	1467.5	1527
N28	Ames19321	1777.85	1816.88	1575.75	1601.75
N28Ht	PI693373	1658.17	1700.22	1516	1527
N501	PI594050	1577.33	1645.95	1333.75	1456
N523	PI594071	1607.67	1651.88	1481	1516
N527	PI604606	1587.28	1725.55	1378	1479
N542	PI594088	1603.65	1666.85	1444	1430.5
N6	PI693372	1543.45	1726.55	1378	1527
N7A	PI607512	1533.35	1554.9	1479.5	1516
NC230	PI690370	1738.9	1792.33	1643.25	1737.5
NC250	PI550555	1684.5	1725.55	1552.75	1640
NC262	PI531085	1434.42	1524.83	1430.5	1640
NC290A	PI690390	1712.08	1805.55	1601.75	1807.5
NC294	PI690392	1634	1661.95	1407.75	1445
NC310	PI690401	1625.4	1698.6	1380.75	1490.5
NC326	PI690409	1607.67	1740.03	1516	1601.75
NC328	PI690410	1675.47	1740.03	1516	1550.75
NC342	PI690417	1612.6	1655.4	1490.75	1574.5
NC368	PI690428	1712.08	1753.25	1575.75	1590
ND259	PI550571	1884.42	1987.42	1228.25	1311.5
ND265	PI546494	1347.17	1359.25	1177.75	1204.25
NK740	PI601489	1647.47	1717.65	1456	1502.5
NK807	PI601430	1446.08	1481.75	1323.75	1311.5
NKH8431	PI601610	1579.97	1607.67	1334.5	1344.5
NORTH_7	Ames2328	1470	1504.03	1288.5	1366.25
NP899	PI578215	1481.75	1540.55	1467	1578
NQ508	PI559918	1463.53	1547.85	1378	1455.75
NS501	PI601583	1480.1	1494.35	1345.5	1345.5
NS701	PI601417	1590.1	1619.5	1441.5	1467.75
NY_159_(Neveh_Yaar)	PI200182	1587.28	1615.6	1456	1601.75
NY_166_(Neveh_Yaar)	PI200184	1569.4	1587.28	1407	1550.75
NY6371	PI610494	1665.35	1753.25	1479.5	1629
OC19	PI596506	NA	NA	1430.5	1454
Oh33	NSL28965	1634	1794.17	1430.5	1516
Oh40B	PI693397	1587.28	1665.35	1592.25	1667.25
Oh43	PI690332	1540.55	1587.28	1378	1479.5
Oh7	PI587146	1679.83	1713.45	1539	1614.75
OQ403	PI559920	1354.8	1386.62	1191	1250
OQ603	PI601584	1432.83	1468.92	1378	1378
Os420	NSL65874	1597.4	1725.55	1444	1550.75
Os426	Ames22756	1569.4	1645.95	1407	1490.5
OS602	PI559921	1390.6	1446.65	1345.5	1356.25
Pa392	PI517968	1492.28	1539.33	1288.5	1354.5
Pa405	Ames22757	1562.1	1595.2	1344.5	1404.25
Pa762	Ames27184	1597.4	1607.67	1493	1578
Pa880	PI517974	1685.75	1767.72	1452.5	1441.5
Pa91	PI587147	1725.55	1805.55	1528	1640
PH207	PI601005	1446.65	1492.28	1344.5	1392.5
PHAA0	PI578031	1367.25	1396.75	1250	1263.75
PHB09		1509.58	1575.85	1407	1430.5
PHB47	PI601009	1615.28	1675.47	1456	1490.5
PHBA6	PI559935	1605.33	1647.9	1366.25	1392.5
PHBB3	PI578029	1563.85	1667.88	1430.5	1516
PHBW8	PI559936	1547.85	1547.25	1344.5	1354.5
PHEG9	PI578030	1725.67	1766.47	1527	1578
PHG29	PI601270	1517.78	1562.1	1334.5	1467
PHG35	PI601008	1672.28	1725.55	1493	1527
PHG39	PI600981	1697.97	1767.72	1516	1527
PHG47	PI601318	1562.1	1587.28	1392.5	1430.5
PHG50	PI601006	1547.6	1579.97	1378	1418.75
PHG71	PI601150	1562.1	1605.15	1392.5	1430.5
PHG72	PI601319	1408.92	1457.83	1313	1354.5
PHG80	PI601037	1410.28	1481.75	1407	1430.5
PHGW7	PI559940	1334.72	1411.55	1250	1274.75
PHH93	PI601567	1434.9	1458.25	1321.5	1356.25
PHHH9	PI565105	1661.95	1669.88	1562.75	1601.75
PHJ33	PI601774	1547.85	1625.55	1380.75	1490.5
PHJ40	PI601321	1385.58	1422.72	1191	1204.25
PHJ70	PI601775	1634	1675.47	1479.5	1505
PHJ89	PI548798	1509.25	1533.35	1323.75	1380.75
PHJR5	PI565106	1517.78	1526.3	1392.5	1407
PHK29	PI601468	1662	1824.35	1481	1516
PHK35	PI601777	1562.1	1647.47	1456	1504
PHK42	PI601495	1483.75	1587.28	1321.5	1392.5
PHK46	PI543841	1697.97	1725.55	1578	1695.75
PHK56	PI543842	1541.83	1661.95	1456	1527
PHK74	PI559942	1339.35	1349.47	1239.25	1274.75
PHK76	PI601496	1540.55	1565.72	1407	1456
PHK93	PI548800	1767.72	1876.65	1574.5	1749
PHKE6	PI565107	1385.58	1506.53	1334.5	1366.25
PHKM5	PI578037	1422.45	1446.65	1165.5	1177.75
PHM10	PI601778	1605.15	1637.78	1430.5	1504
PHMK0	PI565108	1754.5	1826.83	1554.92	1629
PHN11	PI601497	1470	1517.78	1253	1323.75
PHN34	PI543843	1672.28	1697.97	1516	1578
PHN46	PI543844	1555.78	1600.38	1528	1550.75
PHN66	PI548802	1498.4	1509.58	1444	1467.5
PHN82	PI601783	1612.6	1634	1392.5	1505
PHP02	PI601570	1518.28	1554.8	1311.5	1344.5
PHP38	PI543845	1576.08	1645.1	1456	1479.5
PHP55	PI601784	1499.33	1579.97	1370.75	1416
PHP76	PI543846	1554.9	1615.6	1356.25	1404.25
PHP85	PI559944	1597.4	1655.4	1444	1467.5
PHPR5	PI559945	1555.78	1577.33	1444	1444
PHR03	PI548803	1572.78	1615.6	1616	1655.75
PHR31	PI559947	1518.28	1577.33	1444	1493
PHR36	PI601361	1605.4	1634	1467.75	1516
PHR58	PI548805	1565.72	1575.85	1456	1516
PHR62	PI601786	1625.4	1726.55	1392.5	1493
PHT10	PI601573	1552.1	1603.65	1479.5	1516
PHT11	PI548807	1582.9	1619.9	1467.75	1479.5
PHT22	PI601788	1703.17	1780.53	1467.75	1516
PHT47	PI559948	1511.08	1525.58	1419.75	1429.75
PHT55	PI601498	1712.08	1740.03	1550.75	1643.25
PHTM9	PI559951	1446.08	1481.75	1347.75	1347.75
PHV37	PI601789	1434.2	1475.97	1344.5	1366.25
PHV57	PI565111	1420.67	1460.4	1334.5	1344.5
PHV63	PI601500	1612.6	1662	1516	1587.5
PHV78	PI601470	1587.28	1607.67	1578	1667.25
PHVA9	PI559953	1532.03	1634	1307.75	1366.25
PHVJ4	PI565099	1509.25	1526.3	1321.5	1311.5
PHW03	PI601790	1483.75	1509.25	1300.75	1311.5
PHW17	PI601362	1577.6	1640.17	1407	1430.5
PHW20	PI601791	1468.92	1525.58	1344.5	1404.25
PHW30	PI548808	1547.85	1547.85	1392.5	1392.5
PHW43	PI601792	1554.8	1647.47	1323.75	1404.25
PHW52	PI601575	1600.38	1634	1490.5	1539.75
PHW53	PI565112	1562.1	1685.75	1429.5	1516
PHW65	PI601501	1665.35	1693.05	1539.75	1696.5
PHW80	PI565113	1521.75	1543.45	1370.75	1407.75
PHW86	PI543850	1458.25	1495.5	1274.75	1344.5
PHWG5	PI559954	1672.28	1753.25	1490.5	1578
PHZ51	PI601322	1587.28	1672.28	1370.75	1479.5
R113	NSL30883	1615.28	1754.5	1378	1527
R168	Ames19326	1531.7	1563.85	1429.5	1490.5
R177	PI693399	NA	NA	1456	1667.25
R181B	NSL30896	1446.08	1504.03	1479.5	1550.75
R226	PI531510	1661.95	1688.4	1633.75	1527
R227	PI531511	1753.25	1892.8	1539	1796.5
R229	PI592734	1739.78	1805.55	1493	1527
R71	NSL30872	1543.45	1625.92	1467.5	1527
R78	NSL30876	1658.17	1780.95	1501.08	1705.5
S8326	PI601612	1513.83	1579.97	1574.5	1629
SD101	PI533658	1533.5	1565.72	1456	1490.5
SD102	PI533659	1605.15	1605.15	1392.5	1392.5
SD40	PI606768	1590.1	1665.35	1378	1479.5
SD44	PI524969	1346.8	1386.62	1250	1334.5
Seagull_Seventeen	PI600751	1569.4	1685.75	1456	1578
SG_30A	PI686067	1615.28	1675.47	1455.75	1467.5
T242	PI340830	1422.72	1517.78	1263.75	1366.25
Tr	Ames26022	1637.78	1725.55	1481	1539
TZU-CHIAO-HSI-WU_105	PI391678	1540.55	1595.2	1442.25	1493
Va102	PI587151	1697.97	1766.47	1392.5	1541.75
Va17	PI693325	1658.17	1767.72	1493	1705.5
Va26	PI587149	1651.88	1685.75	1444	1490.5
Va35	PI587150	1665.35	1753.25	1528	1578
Va52	Ames19014	1547.6	1712.45	1441.5	1527
Va59	PI693326	1605.15	1689.95	1392.5	1604.75
Va99	PI693346	1658.17	1780.95	1407	1527
VaW6	PI693324	1697.97	1780.95	1467	1604.75
W117HT	PI693322	1410.28	1457.83	1434.42	1356.25
W153R	PI587154	1511.08	1547.85	1360	1394.25
W182E	NSL30074	1457.83	1495.5	1263.75	1311.5
W22	NSL30053	1508.35	1576.08	1392.5	1419.75
W23	NSL30060	1554.8	1579.97	1344.5	1380.75
W24	NSL30064	1540.55	1569.4	1442.25	1527
W32	NSL30071	1625.4	1685.75	1429.75	1476.25
W37A	NSL30073	1434.2	1504.03	1235.08	1288.5
W552	PI520770	1347.17	1434.2	1250	1354.5
W602S	Ames30554	1605.15	1645.95	1380.75	1454
W603S	Ames30555	1569.4	1605.33	1378	1430.5
W604S	Ames30556	1470	1483.75	1394.25	1452.5
W605S	Ames30557	1600.38	1685.75	1467.75	1504
W64A	PI587152	1481.75	1562.1	1323.75	1354.5
W803G	Ames30560	1605.4	1693.05	1505	1578
W809G	Ames30566	1647.9	1685.75	1550.75	1539
W810G	Ames30567	1615.28	1712.45	1478.75	1527
W811G	Ames30568	1766.47	1813.6	1502.5	1550.75
W812G	Ames30569	1647.47	1675.17	1563.75	1628.5
W813G	Ames30570	1554.8	1605.33	1493	1516
W814G	Ames30571	1685.75	1777.85	1516	1574.5
W815G	Ames30572	1634	1647.47	1505	1550.75
W817G	Ames30574	1672.28	1712.45	1479.5	1562.75
W819G	Ames30576	1625.55	1658.17	1467.75	1504
W820G	Ames30577	1780.95	1830.15	1655.75	1705.5
W821G	Ames30578	1698.6	1740.03	1539.75	1574.5
W8304	PI601502	1685.75	1767.72	1490.5	1527
W9	NSL30065	1518.28	1547.85	1263.75	1360
Wf9	Ames19293	1553.58	1615.28	1404.25	1430.5
WIL900	PI601684	1605.15	1645.95	1479.5	1550.75
WIL901	PI601685	1554.9	1587.28	1516	1705.5
WIL903	PI601686	1645.95	1725.55	1505	1539
WR3	NSL30066	1605.15	1740.03	1313	1354.5
WU-TAN-TZAO	PI391680	1595.2	1635.67	1430.5	1516
WXB6	Ames26745	1658.17	1767.72	1479.5	1601.75
YE_4	Ames2335	1661.95	1707.7	1416	1516
YING-55	PI391665	1540.55	1625.55	1333.75	1478.75
Yong_28	Ames2333	1557.2	1586.12	1442.25	1516
Yu796_NS	Ames27196	1504.03	1562.1	1344.5	1366.25
ZS635	PI574394	1579.97	1665.35	1392.5	1378
904	PI560317	1543.45	1603.92	1334	1371.25
52220	Ames2336	1661.95	1696.33	1629	1694
4578_INBRED	PI415086	1463.53	1494.35	1490.75	1518
80-2	PI369437	1363	1375.45	1165.5	1177.75
A15	Ames23389	1331.15	1411.55	1226.5	1253
A155	Ames23396	1475.97	1518.28	1215	1311.5
A171	NSL42878	1540.55	1569.4	1177.75	1226
A344	Ames23425	1363	1375.45	1140	1178.75
A3G-3-3-1-313	PI692202	1597.4	1725.55	1505	1550.75
A415-1-3_INBRED	PI221773	1725.55	1876.65	1406	1445
A508	Ames23446	1470	1495.5	1152.25	1177.75
A651	Ames23484	1457.83	1526.3	1239.25	1263.75
A662	PI607522	1227.3	1294.97	1127.75	1215
A96	Ames23393	1434.2	1457.83	NA	NA
AH83	PI692203	1740.03	1818.78	1643.25	1694
AM0776	PI583356	1420.67	1526.3	1344.5	1392.5
AR228	PI561522	1805.55	1854.35	1670	1725
B101	PI564852	1667.88	1766.47	1528	1670
B106	PI594049	1875.72	1949.62	1407	1505
B42	PI603939	1846.25	1879.25	1528	1616.25
B54	PI550470	1794.17	1846.3	1452.5	1452.5
B90	PI527699	1991.7	2055.95	1444	1527
B91	PI527700	1587.28	1635.67	1456	1527
B99	PI584528	1660.35	1810.95	1444	1539.75
C102	NSL22983	1605.15	1672.28	1505	1574.5
C15	Ames22016	1373.12	1433.9	1215	1239
C42	Ames23507	1260.45	1433.9	1078.75	1177.25
C68	Ames22023	1792.33	1925.35	1297.75	1354.5
CG10	Ames24585	1370.42	1422.72	1263.75	1263.75
Chi-tan_120	PI427111	1525.58	1579.97	1378	1366.25
CI_540	Ames26028	1685.75	1739.78	1504	1562.75
CL17	Ames27024	1202.45	1347.17	1165.5	1250
CL27	Ames27029	1603.78	1666.95	1140	1153.25
CM48	Ames22747	1210.45	1306.15	1127.75	1204.25
CM99	Ames27031	1349.47	1457.83	1204.25	1274.75
CML_108	PI690586	1900.33	1995.65	1840	1867.5
CML_154Q	PI690588	1792.33	1854.7	1705.5	1705.5
CML_218	PI690594	1936.9	2069.45	1887.5	1855
CML_220	PI690595	1740.03	1780.95	1629	1762.5
CML_228	PI690320	1625.55	1672.28	1490.75	1490.75
CML_247	PI595541	NA	NA	2024	2199
CML_287	PI595565	NA	NA	1450.08	NA
CML_322	PI690321	1784.53	1818.05	1503.5	1705.5
CML_323	PI690610	1802.4	1864.83	1734	1792.5
CML_52	PI595561	NA	NA	2062.5	2142.5
CML_91	PI690584	1717.47	1782.4	1777.5	1777.5
CO117	Ames27039	1576.6	1635.03	1127.75	1204.25
CO158	Ames27042	1390.6	1457.83	1263.75	1263.75
CO192	Ames27043	1373.12	1492.28	1250	1263.75
CO216	Ames27044	1382.28	1410.55	1261	1288.5
CO236	Ames27046	1625.4	1712.08	1226	1297.75
CO237	Ames27047	1481.75	1495.5	1263.75	1263.75
CO245	Ames27048	1263	1302.88	1152.25	1177.75
CO256	Ames27051	1818.78	2069.45	1418.75	1578
CQ806	PI566939	1658.17	1653.62	1456	1527
CS608	PI560316	1555.78	1575.85	1444	1479.5
CSJ3	Ames27057	1398.8	1457.83	1215	1307.75
DK3IBZ2	PI554616	1408.92	1446.65	NA	NA
DK6F545	PI583755	1684.5	1712.08	1502.5	1562.75
DK83IBI3	PI555651	1446.08	1518.28	1297.75	1354.5
DK84BRQ4	PI583756	1570.03	1597.4	1504	1527
DK8F196	PI583766	1605.15	1672.28	1285.75	1359
DK8M116	PI583767	1605.15	1725.55	1456	1550.75
DK8M129	PI565087	1526.3	1562.1	1407	1467.5
DKF274	PI583760	1712.08	1725.55	1516	1539
DKIB02	PI601457	1483.75	1518.28	1366.25	1354.5
DKMBUB	PI548839	1590.1	1647.47	1504	1563.75
DKMBZA	PI583762	1625.4	1712.08	1567	1555
DKMFD-13D	PI600956	1598.35	1575.85	1455.75	1490.5
DKMM402A	PI554615	1533.5	1665.35	1418.75	1430.5
DKNL001	PI546485	1635.67	1672.28	1467.75	1493
DKWDAD1	PI583763	1526.3	1562.1	1392.5	1392.5
F115	PI257513	1554.8	1587.28	NA	NA
F44	Ames7870	2007.28	2069.45	1777.5	1971.25
Fe	PI692201	1788.92	1827	1392.5	1503.5
G22_T122	PI340821	1219.3	1336	1127.75	1165.5
G3_T5a	PI340818	1207.22	1254.72	1016.25	1054.75
GE129	Ames10256	1725.67	1852.05	1551	1749
GE54	Ames10254	1753	1812.53	1600.5	1629
H124w	Ames26806	1750.28	1852.05	1593.75	1710.75
H14	Ames26774	1725.67	1853.45	1516	1722.5
H52	Ames26790	1818.78	1889.38	1807.5	1888.75
Hi26	PI593008	1846.3	1892.8	1701.58	1792.5
Hi28	PI593010	1830.15	1901.2	1670	1855
I159	Ames24589	1767.72	1818.78	1682.5	1694
Ia5125B	Ames27117	NA	NA	1263.75	1333.75
Il_101T	PI693367	1402.35	1532.03	1300.75	1366.25
INBRED_100	PI186197	1846.3	1928.5	1670	1807.5
K155	NSL22634	1807.4	1899.5	1682.5	1807.5
K201	NSL22632	1764.38	1865.28	1417.75	1440.75
KO679Y	PI591017	1780.95	1854.35	1655.75	1667.25
L_127	PI601726	1470	1526.3	1261	1354.5
LH159	PI562377	1888.95	1912.35	1556.25	1599.75
LH163	PI538008	1587.28	1625.55	1429.5	1467.75
LH164	PI555659	1410.28	1504.03	1274.75	1356.25
LH167	PI564543	1398.8	1446.65	1344.5	1344.5
LH169Ht	PI576170	1547.6	1569.4	1356.25	1452.5
LH175	PI583872	1382.6	1394.35	1263.75	1274.75
LH183	PI564755	1665.35	1726.67	1430.5	1454
LH186	PI576172	1565.72	1572.78	1493	1490.5
LH188	PI585224	1524.83	1532.03	1407	1430.5
LH189Ht		1625.55	1662	1532.25	1516
LH210	PI537100	1725.55	1753.25	1575.75	1601.75
LH212Ht	PI547089	1712.08	1753.25	1430.5	1527
LH217	PI564540	1480.1	1492.28	1334.5	1366.25
LH218	PI574390	1697.97	1739.78	1516	1504
LH225	PI574391	1481.75	1524.83	1347.75	1404.25
LH231	PI585226	1456.47	1490.47	1344.5	1366.25
LH250	PI583874	1612.45	1647.47	1456	1490.5
LH252	PI585227	1665.35	1889.38	1629	1807.5
LH260	PI585228	1625.55	1675.47	1478.75	1550.75
LH284	PI602590	1652.25	1702.78	1407	1430.5
LH299	PI642029	1504.03	1532.03	1345.5	1333.25
Mo13	PI558529	1651.88	1876.65	1694	1840
Mo15W	PI558518	1672.28	1712.08	1552.75	1640
Mo23W	Ames20116	1900.33	1995.65	1722.5	1840
Mo28W	Ames28928	1818.78	1913.17	1670	1878.25
Mo3	PI558522	1703.17	1838.83	1681.5	1840
Mo30W	Ames28930	1753.25	2057.8	1590	2024
Mo39	Ames28937	1753.25	1830.1	1614.75	1601.75
Mo7	PI558516	1641.92	1780.95	1505	1601.75
MS106	Ames24727	1555.78	1647.9	1430.5	1493
MS12	Ames24706	1410.28	1446.08	1250	1334.5
MS142	Ames24733	1378.42	1470	1360	1396.75
MS222	Ames24747	1555.78	1625.92	1479.5	1527
MS223	Ames24748	1670.4	1670.4	1430.5	1527
N199	PI568158	1615.28	1672.28	1527	1504
N216	PI596355	1698.6	1767.72	1567	1601.75
N534	PI594080	1563.85	1700.22	1493	1628.5
N538	PI594084	1576.6	1679.33	1516	1539
N540	PI594086	2044.08	2110.7	1539	1539
N545	PI594091	1852.05	1958.85	1574.5	1601.75
NC13	PI690361	1712.08	1892.8	1670	1777.5
ND1	NSL32723	1219.05	1302.88	1140.5	1202
ND167	NSL32726	1396.75	1446.65	1178.75	1178.75
ND230	NSL32728	1526.3	1540.55	1136.08	1164.5
ND245	PI550489	1269	1307.03	1178.75	1274.75
ND249	PI550530	1420.67	1456.47	1165.5	1177.75
ND251	PI550532	1230.6	1313.6	1165.5	1204.25
ND260	PI550573	1471.58	1492.28	1215	1228.25
ND262	PI522250	1399.1	1433.9	1103.75	1141.5
ND283	NSL32738	1385.58	1434.9	1311.5	1321.5
ND287	PI602956	1410.28	1481.75	1274.75	1344.5
NK794	PI601377	1513.83	1543.45	1313	1334.5
NK907	PI577812	1422.45	1446.65	1164.5	1250
NKBCC03		1725.7	1794	1467.75	1527
NKNP901	PI578216	1511.08	1547.6	1333.25	1416
NO._380	PI303924	1322.95	1385.58	1127.75	1166.5
NP87	PI542716	1662	1725.55	1527	1629
NQ402	PI566940	1539.33	1569.4	1378	1467.75
Oh3167B	PI692198	1698.6	1767.72	1528	1683.5
OQ101	PI559919	1354.8	1433.9	1177.75	1215
OQ601	PI583773	1577.33	1605.15	1407	1456
Pa468	PI517971	1569.4	1725.55	1418.75	1502.5
Pa778	PI560081	NA	NA	1418.75	1555
Pa891	PI531083	1766.47	1794.17	1614.75	1705.5
PH5HK	PI628348	1575.85	1627.83	1467.5	1493
PHAW6	PI565100	1525.58	1547.85	NA	NA
PHDD6	PI559937	1186.1	1219.3	1067.5	1029.5
PHEM7	PI578032	1422.72	1483.75	1127.75	1201.75
PHEM9	PI565101	1483.75	1517.78	1300.75	1311.5
PHEW7	PI565102	1539.33	1539.33	1456	1467.5
PHFA5	PI565103	1446.08	1470	1153.25	1164.5
PHGG7	PI559938	1665.35	1753.25	1239.75	1263.75
PHGV6	PI559939	1864.03	1959.75	NA	NA
PHHB4	PI578033	1615.28	1712.08	1490.5	1539
PHHB9	PI565104	1658.17	1725.55	1467	1490.5
PHJ65	PI543840	1794.17	1830.15	1614.75	1749
PHJ90	PI548799	1517.78	1577.33	1333.75	1404.25
PHN18	PI559943	1635.67	1662	1516	1516
PHN41	PI565109	1499.33	1506.53	1316.92	1574.5
PHR61	PI548806	1565.72	1641.92	1456	1479.5
PHRE1	PI565110	1359.25	1420.67	1191	1204.25
PHT73	PI559950	1367.25	1504.03	1115.5	1253
PHTD5	PI578035	1378.42	1434.9	1201.75	1239.25
PHTE4	PI578034	1532.03	1547.85	1354.5	1344.5
PHV07	PI543847	1590.1	1665.35	1478.75	1527
PHW06	PI543848	1385.58	1434.2	1140	1201.75
PHWRZ	PI658504	1605.33	1651.88	1366.25	1354.5
R101	PI693875	NA	NA	1444	1527
R134	NSL30884	1672.28	1725.67	1516	1628.5
R197	NSL30902	1684.5	1712.08	1539	1550.75
R225	PI531509	2020	2068.15	1616	1694
R30	NSL30868	1713.45	1853.45	1527	1705.5
R53	NSL30869	1442.95	1422.72	1239.25	1311.5
RS_710	PI539930	1341.28	1468.92	1191	1191
S_56	PI535906	1363	1457.83	1165.25	1235
SD15	NSL34374	1504.03	1547.85	1344.5	1380.75
SD42	PI508277	1911.33	1935.12	1235	1407
T141	PI340827	1458.25	1517.78	1333.25	1416
T146	PI340829	1410.55	1471.58	1274.75	1319.5
T9	PI340819	1481.05	1491.17	1041.25	1041.25
U_123	PI369446	1346.8	1420.67	1103.75	1115.5
Va38	Ames19011	1411.55	1386.65	1539	1527
W601S	Ames30553	1506.53	1590.1	1392.5	1527
W703	NSL30056	1434.2	1525.58	1297.5	1354.5
W802G	Ames30559	1483.17	1543.45	1300.75	1334.5
W816G	Ames30573	1645.95	1725.55	1481	1527
W818G	Ames30575	1854.7	1913.17	1629	1764
YANG	PI391672	1359.6	1411.55	1300.75	1334.5
YE-CHI-HUNG	PI391682	1470	1526.3	1370.75	1444
YELLOW_3-4	Ames2331	1481.75	1554.9	1333.75	1354.5
ZS1791	PI591619	1579.97	1607.67	1444	1467
DK3IIH6	PI564754	1490.47	1490.47	1378	1418.75
