## Supplemental_data_2 for "Measurement of expression from a limited number of genes is sufficient to predict flowering time in maize"

### Sheet: genes_ten_times_seedling
gene_V5_seedling	description	times	where
Zm00001eb042250	UDP-glucuronosyl/UDP-glucosyltransferase	8	MI2020_Anthesis, MI2020_Silking, MI2021_Anthesis, MI2021_Silking, NE2020_Anthesis, NE2020_Silking, NE2021_Anthesis, NE2021_Silking
Zm00001eb143080	Transcription factor, MADS-box	8	MI2020_Anthesis, MI2020_Silking, MI2021_Anthesis, MI2021_Silking, NE2020_Anthesis, NE2020_Silking, NE2021_Anthesis, NE2021_Silking
Zm00001eb109240	NA	7	MI2020_Anthesis, MI2021_Anthesis, MI2021_Silking, NE2020_Anthesis, NE2020_Silking, NE2021_Anthesis, NE2021_Silking
Zm00001eb109390	NA	7	MI2020_Anthesis, MI2020_Silking, MI2021_Silking, NE2020_Anthesis, NE2020_Silking, NE2021_Anthesis, NE2021_Silking
Zm00001eb135490	NA	7	MI2020_Anthesis, MI2020_Silking, MI2021_Anthesis, MI2021_Silking, NE2020_Anthesis, NE2020_Silking, NE2021_Anthesis
Zm00001eb380820	NA	7	MI2020_Anthesis, MI2020_Silking, MI2021_Anthesis, NE2020_Anthesis, NE2020_Silking, NE2021_Anthesis, NE2021_Silking
Zm00001eb057120	Late embryogenesis abundant protein, SMP subgroup domain	6	MI2020_Anthesis, MI2020_Silking, NE2020_Anthesis, NE2020_Silking, NE2021_Anthesis, NE2021_Silking
Zm00001eb214270	Domain of unknown function DUF676, lipase-like	6	MI2020_Silking, MI2021_Anthesis, NE2020_Anthesis, NE2020_Silking, NE2021_Anthesis, NE2021_Silking
Zm00001eb221640	NA	6	MI2020_Anthesis, MI2020_Silking, NE2020_Anthesis, NE2020_Silking, NE2021_Anthesis, NE2021_Silking
Zm00001eb271630	NA	6	MI2020_Silking, MI2021_Anthesis, MI2021_Silking, NE2020_Anthesis, NE2020_Silking, NE2021_Silking
Zm00001eb305270	Glycoside hydrolase family 18, catalytic domain	6	MI2020_Anthesis, MI2020_Silking, MI2021_Anthesis, NE2020_Anthesis, NE2020_Silking, NE2021_Anthesis
Zm00001eb422920	NA	6	MI2020_Anthesis, MI2020_Silking, MI2021_Anthesis, NE2020_Anthesis, NE2020_Silking, NE2021_Anthesis
Zm00001eb030330	NA	5	MI2020_Anthesis, MI2020_Silking, NE2020_Anthesis, NE2020_Silking, NE2021_Anthesis
Zm00001eb220200	NA	5	MI2020_Anthesis, MI2020_Silking, MI2021_Anthesis, NE2020_Anthesis, NE2021_Anthesis
Zm00001eb293680	NA	5	MI2020_Anthesis, MI2020_Silking, NE2020_Anthesis, NE2020_Silking, NE2021_Silking
Zm00001eb358130	NA	5	MI2020_Anthesis, NE2020_Anthesis, NE2020_Silking, NE2021_Anthesis, NE2021_Silking
Zm00001eb360380	NA	5	MI2021_Anthesis, NE2020_Anthesis, NE2020_Silking, NE2021_Anthesis, NE2021_Silking
Zm00001eb362530	NA	5	MI2020_Anthesis, MI2020_Silking, MI2021_Anthesis, NE2020_Silking, NE2021_Silking
Zm00001eb373780	NA	5	MI2020_Anthesis, MI2020_Silking, NE2020_Anthesis, NE2020_Silking, NE2021_Anthesis
Zm00001eb377710	NA	5	MI2020_Anthesis, MI2020_Silking, MI2021_Anthesis, MI2021_Silking, NE2021_Anthesis
Zm00001eb406200	NA	5	MI2020_Anthesis, MI2020_Silking, NE2020_Anthesis, NE2020_Silking, NE2021_Anthesis
Zm00001eb008210	NA	4	MI2020_Anthesis, MI2020_Silking, MI2021_Anthesis, NE2021_Anthesis
Zm00001eb022800	NA	4	MI2021_Anthesis, MI2021_Silking, NE2021_Anthesis, NE2021_Silking
Zm00001eb113020	NA	4	MI2020_Anthesis, NE2020_Anthesis, NE2020_Silking, NE2021_Anthesis
Zm00001eb139440	NA	4	MI2020_Anthesis, MI2020_Silking, MI2021_Anthesis, NE2020_Silking
Zm00001eb221770	NA	4	MI2021_Anthesis, MI2021_Silking, NE2020_Anthesis, NE2021_Anthesis
Zm00001eb303070	NA	4	MI2020_Anthesis, NE2020_Silking, NE2021_Anthesis, NE2021_Silking
Zm00001eb398690	NA	4	MI2020_Anthesis, NE2020_Silking, NE2021_Anthesis, NE2021_Silking
Zm00001eb018400	NA	3	MI2021_Anthesis, NE2020_Anthesis, NE2021_Anthesis
Zm00001eb040090	RNA recognition motif domain	3	MI2020_Anthesis, MI2020_Silking, NE2020_Anthesis
Zm00001eb176110	Male sterility, NAD-binding	3	NE2020_Silking, NE2021_Anthesis, NE2021_Silking
Zm00001eb176190	Terpene synthase, metal-binding domain	3	NE2020_Silking, NE2021_Anthesis, NE2021_Silking
Zm00001eb201830	NA	3	MI2020_Anthesis, MI2020_Silking, NE2020_Anthesis
Zm00001eb213610	Tubulin/FtsZ, 2-layer sandwich domain	3	MI2021_Silking, NE2021_Anthesis, NE2021_Silking
Zm00001eb239980	Piwi domain	3	MI2020_Anthesis, MI2020_Silking, NE2020_Anthesis
Zm00001eb302530	NA	3	MI2020_Anthesis, NE2020_Anthesis, NE2020_Silking
Zm00001eb329090	Proteasome alpha-subunit, N-terminal domain	3	MI2020_Anthesis, NE2020_Anthesis, NE2020_Silking
Zm00001eb374290	NA	3	MI2021_Silking, NE2020_Anthesis, NE2021_Anthesis
Zm00001eb406190	Myb/SANT-like domain	3	NE2020_Anthesis, NE2021_Anthesis, NE2021_Silking
Zm00001eb409370	NA	3	MI2020_Anthesis, NE2020_Silking, NE2021_Silking
Zm00001eb012470	Heat shock protein 70 family	2	Peiffer2014_Anthesis, Peiffer2014_Silking
Zm00001eb013780	Polyketide cyclase/dehydrase	2	Peiffer2014_Anthesis, Peiffer2014_Silking
Zm00001eb016370	SWEET sugar transporter	2	Peiffer2014_Anthesis, Peiffer2014_Silking
Zm00001eb027600	Transport and Golgi organisation protein 2	2	Peiffer2014_Anthesis, Peiffer2014_Silking
Zm00001eb028470	NA	2	MI2020_Anthesis, MI2020_Silking
Zm00001eb028900	Haem peroxidase	2	MI2021_Anthesis, NE2021_Silking
Zm00001eb040430	Peptidase M16, N-terminal	2	MI2021_Silking, NE2020_Silking
Zm00001eb041630	Adaptor protein ClpS, core	2	Peiffer2014_Anthesis, Peiffer2014_Silking
Zm00001eb055880	Transmembrane protein TauE-like	2	Peiffer2014_Anthesis, Peiffer2014_Silking
Zm00001eb065370	NA	2	MI2020_Silking, NE2020_Silking
Zm00001eb094010	NA	2	MI2020_Silking, NE2020_Silking
Zm00001eb097760	NA	2	MI2020_Anthesis, NE2020_Silking
Zm00001eb131290	Exocyst complex component Exo70	2	Peiffer2014_Anthesis, Peiffer2014_Silking
Zm00001eb132520	NA	2	MI2020_Anthesis, MI2020_Silking
Zm00001eb140880	Cupin 1	2	NE2020_Anthesis, NE2021_Silking
Zm00001eb145610	Exoribonuclease, phosphorolytic domain 2	2	NE2020_Silking, NE2021_Silking
Zm00001eb148070		2	Peiffer2014_Anthesis, Peiffer2014_Silking
Zm00001eb154340	Protein kinase domain	2	NE2020_Anthesis, NE2021_Anthesis
Zm00001eb179570	Adaptor protein ClpS, core	2	Peiffer2014_Anthesis, Peiffer2014_Silking
Zm00001eb181260	Cyclophilin-type peptidyl-prolyl cis-trans isomerase domain	2	MI2020_Anthesis, NE2021_Anthesis
Zm00001eb182400	Protein kinase domain	2	MI2021_Anthesis, MI2021_Silking
Zm00001eb201110	ABC transporter-like	2	Peiffer2014_Anthesis, Peiffer2014_Silking
Zm00001eb203120	NA	2	NE2020_Silking, NE2021_Anthesis
Zm00001eb208210	Glycosyl transferase, family 20	2	MI2020_Anthesis, NE2021_Silking
Zm00001eb217480	Homeobox KN domain	2	NE2020_Anthesis, NE2020_Silking
Zm00001eb221630	NA	2	MI2021_Anthesis, NE2020_Anthesis
Zm00001eb223350	Myb/SANT-like domain	2	MI2020_Anthesis, NE2020_Anthesis
Zm00001eb228620	High mobility group box domain	2	NE2021_Anthesis, NE2021_Silking
Zm00001eb237970	NA	2	MI2020_Anthesis, NE2021_Anthesis
Zm00001eb250120	Dehydrin	2	Peiffer2014_Anthesis, Peiffer2014_Silking
Zm00001eb257130	Alpha crystallin/Hsp20 domain	2	Peiffer2014_Anthesis, Peiffer2014_Silking
Zm00001eb263530	NA	2	Peiffer2014_Anthesis, Peiffer2014_Silking
Zm00001eb267450	NA	2	MI2020_Anthesis, MI2021_Anthesis
Zm00001eb269410	NA	2	MI2020_Silking, MI2021_Silking
Zm00001eb269960	von Willebrand factor, type A	2	Peiffer2014_Anthesis, Peiffer2014_Silking
Zm00001eb287020	NA	2	MI2020_Anthesis, NE2020_Anthesis
Zm00001eb287860	Deoxyxylulose-5-phosphate synthase	2	Peiffer2014_Anthesis, Peiffer2014_Silking
Zm00001eb290990	LURP-one-related	2	Peiffer2014_Anthesis, Peiffer2014_Silking
Zm00001eb292840	Plant methyltransferase dimerisation	2	MI2021_Anthesis, MI2021_Silking
Zm00001eb294110	Domain of unknown function DUF4005	2	NE2021_Anthesis, NE2021_Silking
Zm00001eb302770	IQ motif, EF-hand binding site	2	NE2020_Anthesis, NE2020_Silking
Zm00001eb309140	NA	2	NE2021_Anthesis, NE2021_Silking
Zm00001eb310280	Protein kinase domain	2	MI2020_Anthesis, MI2020_Silking
Zm00001eb320650		2	Peiffer2014_Anthesis, Peiffer2014_Silking
Zm00001eb325190	14-3-3 domain	2	Peiffer2014_Anthesis, Peiffer2014_Silking
Zm00001eb339750	NA	2	NE2020_Anthesis, NE2020_Silking
Zm00001eb343500	NA	2	MI2020_Anthesis, NE2020_Silking
Zm00001eb367770		2	Peiffer2014_Anthesis, Peiffer2014_Silking
Zm00001eb367810		2	Peiffer2014_Anthesis, Peiffer2014_Silking
Zm00001eb384760	Heat shock factor (HSF)-type, DNA-binding	2	Peiffer2014_Anthesis, Peiffer2014_Silking
Zm00001eb390820	Glycoside hydrolase, family 14	2	Peiffer2014_Anthesis, Peiffer2014_Silking
Zm00001eb421280	NA	2	NE2020_Anthesis, NE2020_Silking
Zm00001eb425620	Domain of unknown function DUF642	2	MI2021_Anthesis, MI2021_Silking
Zm00001eb433200	Phosphatidylinositol 3-/4-kinase, catalytic domain	2	Peiffer2014_Anthesis, Peiffer2014_Silking
Zm00001eb003030	Protein CHAPERONE-LIKE PROTEIN OF POR1-like	1	Peiffer2014_Anthesis
Zm00001eb010380	UDPGP family	1	MI2020_Silking
Zm00001eb016360	PPM-type phosphatase domain	1	MI2020_Silking
Zm00001eb019830	EF-hand domain	1	Peiffer2014_Anthesis
Zm00001eb029090	NA	1	NE2021_Anthesis
Zm00001eb043350	Cytochrome P450	1	MI2021_Anthesis
Zm00001eb045500	Ribosomal protein S12/S23	1	MI2021_Silking
Zm00001eb046710	NA	1	MI2021_Anthesis
Zm00001eb047180	NA	1	NE2020_Anthesis
Zm00001eb048050	Saccharopine dehydrogenase, C-terminal	1	NE2020_Silking
Zm00001eb050360	PPM-type phosphatase domain	1	NE2020_Silking
Zm00001eb053980	NA	1	MI2020_Anthesis
Zm00001eb054930	NA	1	NE2021_Anthesis
Zm00001eb056640	Glutamine synthetase, catalytic domain	1	NE2021_Silking
Zm00001eb058830	RNA recognition motif domain	1	MI2020_Silking
Zm00001eb063570	NA	1	NE2021_Anthesis
Zm00001eb066090	Glutamine amidotransferase	1	MI2021_Silking
Zm00001eb066930	NA	1	NE2021_Silking
Zm00001eb067190	MYB-CC type transcription factor, LHEQLE-containing domain	1	Peiffer2014_Silking
Zm00001eb072530	Poly(A) polymerase, central domain	1	NE2020_Silking
Zm00001eb086550	NA	1	NE2021_Anthesis
Zm00001eb089800	Aconitase/3-isopropylmalate dehydratase large subunit, alpha/beta/alpha domain	1	NE2020_Anthesis
Zm00001eb093010	Transposase, Tnp1/En/Spm-like	1	NE2020_Silking
Zm00001eb105320	NA	1	NE2020_Anthesis
Zm00001eb106570	Protein BYPASS-related	1	MI2020_Anthesis
Zm00001eb112530	DnaJ domain	1	MI2021_Silking
Zm00001eb124970	TIM-barrel domain, IGPS-like	1	MI2020_Silking
Zm00001eb125400	Cation efflux protein, cytoplasmic domain	1	Peiffer2014_Anthesis
Zm00001eb132330	F-box domain	1	NE2021_Anthesis
Zm00001eb132350	NA	1	MI2021_Silking
Zm00001eb139100	NA	1	NE2020_Silking
Zm00001eb148080	NA	1	Peiffer2014_Anthesis
Zm00001eb151720	Plus-3 domain	1	Peiffer2014_Silking
Zm00001eb157480	NA	1	NE2021_Silking
Zm00001eb165990	NA	1	MI2020_Anthesis
Zm00001eb169850	Cathepsin propeptide inhibitor domain (I29)	1	NE2021_Anthesis
Zm00001eb180090	NA	1	MI2020_Anthesis
Zm00001eb180960	NA	1	NE2021_Anthesis
Zm00001eb184960	NA	1	Peiffer2014_Silking
Zm00001eb185680	AP2/ERF domain	1	Peiffer2014_Silking
Zm00001eb187760	ABC transporter type 1, transmembrane domain	1	NE2021_Anthesis
Zm00001eb188280	Carotenoid oxygenase	1	Peiffer2014_Silking
Zm00001eb191500		1	MI2020_Silking
Zm00001eb195410	NA	1	NE2020_Silking
Zm00001eb207630	NA	1	NE2021_Anthesis
Zm00001eb212830	NA	1	NE2020_Anthesis
Zm00001eb220160	Uncharacterised conserved protein UCP015417, vWA	1	NE2021_Anthesis
Zm00001eb220860	SAC domain	1	MI2020_Anthesis
Zm00001eb221060	NA	1	NE2020_Silking
Zm00001eb230440	Terpene synthase, metal-binding domain	1	Peiffer2014_Anthesis
Zm00001eb231390	Peptide chain release factor class I	1	NE2021_Silking
Zm00001eb239380	Heat shock factor (HSF)-type, DNA-binding	1	Peiffer2014_Silking
Zm00001eb239440	Galectin, carbohydrate recognition domain	1	MI2020_Silking
Zm00001eb240300	Domain of unknown function DUF1618	1	MI2021_Anthesis
Zm00001eb241340	NA	1	NE2021_Anthesis
Zm00001eb241990	NA	1	NE2020_Anthesis
Zm00001eb243230	NA	1	NE2020_Silking
Zm00001eb247630	Aromatic amino acid lyase	1	Peiffer2014_Anthesis
Zm00001eb250590	Major facilitator superfamily	1	Peiffer2014_Anthesis
Zm00001eb265700	E2F/DP family, winged-helix DNA-binding domain	1	MI2020_Anthesis
Zm00001eb267030	Proteinase inhibitor I13, potato inhibitor I	1	NE2020_Silking
Zm00001eb271140	NA	1	MI2020_Silking
Zm00001eb272360	AAA ATPase, AAA+ lid domain	1	NE2021_Silking
Zm00001eb276810	NA	1	MI2020_Anthesis
Zm00001eb282430	Haem peroxidase	1	NE2021_Anthesis
Zm00001eb296490	VQ	1	MI2020_Silking
Zm00001eb298300	Leucine-rich repeat	1	NE2021_Anthesis
Zm00001eb300960	HNH endonuclease 5	1	Peiffer2014_Anthesis
Zm00001eb301580		1	NE2021_Silking
Zm00001eb310210	NA	1	NE2021_Silking
Zm00001eb315680	Haem peroxidase	1	MI2020_Anthesis
Zm00001eb317150	SWIB/MDM2 domain	1	NE2021_Anthesis
Zm00001eb324040	NA	1	NE2021_Anthesis
Zm00001eb326560	Peptidase C1A, papain C-terminal	1	MI2020_Silking
Zm00001eb327560	NA	1	Peiffer2014_Anthesis
Zm00001eb336330	Gnk2-homologous domain	1	MI2020_Anthesis
Zm00001eb340000	SANT/Myb domain	1	MI2020_Silking
Zm00001eb342300	Dynein light chain, type 1/2	1	MI2020_Silking
Zm00001eb343120	Phosphatidyl serine synthase	1	Peiffer2014_Silking
Zm00001eb344800	NA	1	NE2020_Silking
Zm00001eb353370	Small auxin-up RNA	1	NE2021_Anthesis
Zm00001eb357110	Leucine-rich repeat	1	Peiffer2014_Silking
Zm00001eb357990	NA	1	MI2020_Silking
Zm00001eb361290	NA	1	NE2020_Silking
Zm00001eb378210	Orn/DAP/Arg decarboxylase 2, N-terminal	1	Peiffer2014_Silking
Zm00001eb380980	NA	1	MI2020_Anthesis
Zm00001eb385600	Mitochondrial substrate/solute carrier	1	NE2021_Silking
Zm00001eb387480	NA	1	NE2021_Anthesis
Zm00001eb392100	NA	1	NE2020_Anthesis
Zm00001eb395460	CBF1-interacting co-repressor CIR, N-terminal domain	1	NE2021_Anthesis
Zm00001eb396150	Glycosyl transferase, ALG6/ALG8	1	NE2020_Silking
Zm00001eb405510	SANT/Myb domain	1	MI2020_Silking
Zm00001eb412840	Manganese/iron superoxide dismutase, C-terminal	1	MI2020_Silking
Zm00001eb413900	NA	1	NE2020_Anthesis
Zm00001eb415150	NA	1	MI2020_Silking
Zm00001eb418420	NA	1	MI2020_Anthesis
Zm00001eb419870	PPM-type phosphatase domain	1	Peiffer2014_Silking
Zm00001eb425490	Ham1-like protein	1	MI2020_Anthesis
Zm00001eb429160	NA	1	NE2020_Anthesis
Zm00001eb429960	Bet v I/Major latex protein	1	NE2021_Anthesis
Zm00001eb237970	NA	2	MI2020_Anthesis, NE2021_Anthesis
Zm00001eb250120	Dehydrin	2	Peiffer2014_Anthesis, Peiffer2014_Silking
Zm00001eb257130	Alpha crystallin/Hsp20 domain	2	Peiffer2014_Anthesis, Peiffer2014_Silking
Zm00001eb263530	NA	2	Peiffer2014_Anthesis, Peiffer2014_Silking
Zm00001eb267450	NA	2	MI2020_Anthesis, MI2021_Anthesis
Zm00001eb269410	NA	2	MI2020_Silking, MI2021_Silking
Zm00001eb269960	von Willebrand factor, type A	2	Peiffer2014_Anthesis, Peiffer2014_Silking
Zm00001eb287020	NA	2	MI2020_Anthesis, NE2020_Anthesis
Zm00001eb287860	Deoxyxylulose-5-phosphate synthase	2	Peiffer2014_Anthesis, Peiffer2014_Silking
Zm00001eb290990	LURP-one-related	2	Peiffer2014_Anthesis, Peiffer2014_Silking
Zm00001eb292840	Plant methyltransferase dimerisation	2	MI2021_Anthesis, MI2021_Silking
Zm00001eb294110	Domain of unknown function DUF4005	2	NE2021_Anthesis, NE2021_Silking
Zm00001eb302770	IQ motif, EF-hand binding site	2	NE2020_Anthesis, NE2020_Silking
Zm00001eb309140	NA	2	NE2021_Anthesis, NE2021_Silking
Zm00001eb310280	Protein kinase domain	2	MI2020_Anthesis, MI2020_Silking
Zm00001eb320650		2	Peiffer2014_Anthesis, Peiffer2014_Silking
Zm00001eb325190	14-3-3 domain	2	Peiffer2014_Anthesis, Peiffer2014_Silking
Zm00001eb339750	NA	2	NE2020_Anthesis, NE2020_Silking
Zm00001eb343500	NA	2	MI2020_Anthesis, NE2020_Silking
Zm00001eb367770		2	Peiffer2014_Anthesis, Peiffer2014_Silking
Zm00001eb367810		2	Peiffer2014_Anthesis, Peiffer2014_Silking
Zm00001eb384760	Heat shock factor (HSF)-type, DNA-binding	2	Peiffer2014_Anthesis, Peiffer2014_Silking
Zm00001eb390820	Glycoside hydrolase, family 14	2	Peiffer2014_Anthesis, Peiffer2014_Silking
Zm00001eb421280	NA	2	NE2020_Anthesis, NE2020_Silking
Zm00001eb425620	Domain of unknown function DUF642	2	MI2021_Anthesis, MI2021_Silking
Zm00001eb433200	Phosphatidylinositol 3-/4-kinase, catalytic domain	2	Peiffer2014_Anthesis, Peiffer2014_Silking
Zm00001eb003030	Protein CHAPERONE-LIKE PROTEIN OF POR1-like	1	Peiffer2014_Anthesis
Zm00001eb010380	UDPGP family	1	MI2020_Silking
Zm00001eb016360	PPM-type phosphatase domain	1	MI2020_Silking
Zm00001eb019830	EF-hand domain	1	Peiffer2014_Anthesis
Zm00001eb029090	NA	1	NE2021_Anthesis
Zm00001eb043350	Cytochrome P450	1	MI2021_Anthesis
Zm00001eb045500	Ribosomal protein S12/S23	1	MI2021_Silking
Zm00001eb046710	NA	1	MI2021_Anthesis
Zm00001eb047180	NA	1	NE2020_Anthesis
Zm00001eb048050	Saccharopine dehydrogenase, C-terminal	1	NE2020_Silking
Zm00001eb050360	PPM-type phosphatase domain	1	NE2020_Silking
Zm00001eb053980	NA	1	MI2020_Anthesis
Zm00001eb054930	NA	1	NE2021_Anthesis
Zm00001eb056640	Glutamine synthetase, catalytic domain	1	NE2021_Silking
Zm00001eb058830	RNA recognition motif domain	1	MI2020_Silking
Zm00001eb063570	NA	1	NE2021_Anthesis
Zm00001eb066090	Glutamine amidotransferase	1	MI2021_Silking
Zm00001eb066930	NA	1	NE2021_Silking
Zm00001eb067190	MYB-CC type transcription factor, LHEQLE-containing domain	1	Peiffer2014_Silking
Zm00001eb072530	Poly(A) polymerase, central domain	1	NE2020_Silking
Zm00001eb086550	NA	1	NE2021_Anthesis
Zm00001eb089800	Aconitase/3-isopropylmalate dehydratase large subunit, alpha/beta/alpha domain	1	NE2020_Anthesis
Zm00001eb093010	Transposase, Tnp1/En/Spm-like	1	NE2020_Silking
Zm00001eb105320	NA	1	NE2020_Anthesis
Zm00001eb106570	Protein BYPASS-related	1	MI2020_Anthesis
Zm00001eb112530	DnaJ domain	1	MI2021_Silking
Zm00001eb124970	TIM-barrel domain, IGPS-like	1	MI2020_Silking
Zm00001eb125400	Cation efflux protein, cytoplasmic domain	1	Peiffer2014_Anthesis
Zm00001eb132330	F-box domain	1	NE2021_Anthesis
Zm00001eb132350	NA	1	MI2021_Silking
Zm00001eb139100	NA	1	NE2020_Silking
Zm00001eb148080	NA	1	Peiffer2014_Anthesis
Zm00001eb151720	Plus-3 domain	1	Peiffer2014_Silking
Zm00001eb157480	NA	1	NE2021_Silking
Zm00001eb165990	NA	1	MI2020_Anthesis
Zm00001eb169850	Cathepsin propeptide inhibitor domain (I29)	1	NE2021_Anthesis
Zm00001eb180090	NA	1	MI2020_Anthesis
Zm00001eb180960	NA	1	NE2021_Anthesis
Zm00001eb184960	NA	1	Peiffer2014_Silking
Zm00001eb185680	AP2/ERF domain	1	Peiffer2014_Silking
Zm00001eb187760	ABC transporter type 1, transmembrane domain	1	NE2021_Anthesis
Zm00001eb188280	Carotenoid oxygenase	1	Peiffer2014_Silking
Zm00001eb191500		1	MI2020_Silking
Zm00001eb195410	NA	1	NE2020_Silking
Zm00001eb207630	NA	1	NE2021_Anthesis
Zm00001eb212830	NA	1	NE2020_Anthesis
Zm00001eb220160	Uncharacterised conserved protein UCP015417, vWA	1	NE2021_Anthesis
Zm00001eb220860	SAC domain	1	MI2020_Anthesis
Zm00001eb221060	NA	1	NE2020_Silking
Zm00001eb230440	Terpene synthase, metal-binding domain	1	Peiffer2014_Anthesis
Zm00001eb231390	Peptide chain release factor class I	1	NE2021_Silking
Zm00001eb239380	Heat shock factor (HSF)-type, DNA-binding	1	Peiffer2014_Silking
Zm00001eb239440	Galectin, carbohydrate recognition domain	1	MI2020_Silking
Zm00001eb240300	Domain of unknown function DUF1618	1	MI2021_Anthesis
Zm00001eb241340	NA	1	NE2021_Anthesis
Zm00001eb241990	NA	1	NE2020_Anthesis
Zm00001eb243230	NA	1	NE2020_Silking
Zm00001eb247630	Aromatic amino acid lyase	1	Peiffer2014_Anthesis
Zm00001eb250590	Major facilitator superfamily	1	Peiffer2014_Anthesis
Zm00001eb265700	E2F/DP family, winged-helix DNA-binding domain	1	MI2020_Anthesis
Zm00001eb267030	Proteinase inhibitor I13, potato inhibitor I	1	NE2020_Silking
Zm00001eb271140	NA	1	MI2020_Silking
Zm00001eb272360	AAA ATPase, AAA+ lid domain	1	NE2021_Silking
Zm00001eb276810	NA	1	MI2020_Anthesis
Zm00001eb282430	Haem peroxidase	1	NE2021_Anthesis
Zm00001eb296490	VQ	1	MI2020_Silking
Zm00001eb298300	Leucine-rich repeat	1	NE2021_Anthesis
Zm00001eb300960	HNH endonuclease 5	1	Peiffer2014_Anthesis
Zm00001eb301580		1	NE2021_Silking
Zm00001eb310210	NA	1	NE2021_Silking
Zm00001eb315680	Haem peroxidase	1	MI2020_Anthesis
Zm00001eb317150	SWIB/MDM2 domain	1	NE2021_Anthesis
Zm00001eb324040	NA	1	NE2021_Anthesis
Zm00001eb326560	Peptidase C1A, papain C-terminal	1	MI2020_Silking
Zm00001eb327560	NA	1	Peiffer2014_Anthesis
Zm00001eb336330	Gnk2-homologous domain	1	MI2020_Anthesis
Zm00001eb340000	SANT/Myb domain	1	MI2020_Silking
Zm00001eb342300	Dynein light chain, type 1/2	1	MI2020_Silking
Zm00001eb343120	Phosphatidyl serine synthase	1	Peiffer2014_Silking
Zm00001eb344800	NA	1	NE2020_Silking
Zm00001eb353370	Small auxin-up RNA	1	NE2021_Anthesis
Zm00001eb357110	Leucine-rich repeat	1	Peiffer2014_Silking
Zm00001eb357990	NA	1	MI2020_Silking
Zm00001eb361290	NA	1	NE2020_Silking
Zm00001eb378210	Orn/DAP/Arg decarboxylase 2, N-terminal	1	Peiffer2014_Silking
Zm00001eb380980	NA	1	MI2020_Anthesis
Zm00001eb385600	Mitochondrial substrate/solute carrier	1	NE2021_Silking
Zm00001eb387480	NA	1	NE2021_Anthesis
Zm00001eb392100	NA	1	NE2020_Anthesis
Zm00001eb395460	CBF1-interacting co-repressor CIR, N-terminal domain	1	NE2021_Anthesis
Zm00001eb396150	Glycosyl transferase, ALG6/ALG8	1	NE2020_Silking
Zm00001eb405510	SANT/Myb domain	1	MI2020_Silking
Zm00001eb412840	Manganese/iron superoxide dismutase, C-terminal	1	MI2020_Silking
Zm00001eb413900	NA	1	NE2020_Anthesis
Zm00001eb415150	NA	1	MI2020_Silking
Zm00001eb418420	NA	1	MI2020_Anthesis
Zm00001eb419870	PPM-type phosphatase domain	1	Peiffer2014_Silking
Zm00001eb425490	Ham1-like protein	1	MI2020_Anthesis
Zm00001eb429160	NA	1	NE2020_Anthesis
Zm00001eb429960	Bet v I/Major latex protein	1	NE2021_Anthesis

### Sheet: Number_genes_seedling
Data-set	total_genes	genes_in_10_runs	genes_in_9_runs
MI2020_Anthesis	2463	52	22
MI2020_Silking	2582	44	23
MI2021_Anthesis	3106	27	11
MI2021_Silking	3141	20	22
NE2020_Anthesis	2671	46	21
NE2020_Silking	2547	51	18
NE2021_Anthesis	2717	56	23
NE2021_Silking	2954	36	23
Peiffer2014_Anthesis	3331	32	13
Peiffer2014_Silking	3314	33	14
