## Supplemental_data_3 for "Measurement of expression from a limited number of genes is sufficient to predict flowering time in maize"

### Sheet: genes_ten_times_root
gene_V5_root	description	times	where
Zm00001eb412060	Myb/SANT-like domain	7	MI2020_Anthesis, MI2020_Silking, NE2020_Anthesis, NE2020_Silking, NE2021_Anthesis, Peiffer2014_Anthesis, Peiffer2014_Silking
Zm00001eb022640	NA	6	MI2020_Anthesis, MI2020_Silking, NE2020_Anthesis, NE2020_Silking, NE2021_Anthesis, NE2021_Silking
Zm00001eb092030	NA	6	MI2020_Anthesis, MI2020_Silking, NE2020_Anthesis, NE2020_Silking, NE2021_Anthesis, NE2021_Silking
Zm00001eb237070	NA	6	MI2020_Anthesis, MI2020_Silking, NE2020_Anthesis, NE2020_Silking, NE2021_Anthesis, NE2021_Silking
Zm00001eb309120	NA	6	MI2020_Anthesis, MI2020_Silking, NE2020_Anthesis, NE2020_Silking, NE2021_Anthesis, NE2021_Silking
Zm00001eb309890	NA	6	MI2020_Anthesis, MI2020_Silking, NE2020_Anthesis, NE2020_Silking, NE2021_Anthesis, NE2021_Silking
Zm00001eb310210	NA	6	MI2020_Anthesis, MI2020_Silking, NE2020_Anthesis, NE2020_Silking, NE2021_Anthesis, NE2021_Silking
Zm00001eb424860	Zinc finger, CCHC-type	6	MI2020_Anthesis, MI2020_Silking, NE2020_Anthesis, NE2020_Silking, NE2021_Anthesis, NE2021_Silking
Zm00001eb042250	UDP-glucuronosyl/UDP-glucosyltransferase	5	MI2020_Anthesis, MI2020_Silking, NE2020_Anthesis, Peiffer2014_Anthesis, Peiffer2014_Silking
Zm00001eb088760	NA	5	MI2020_Anthesis, MI2020_Silking, NE2020_Anthesis, Peiffer2014_Anthesis, Peiffer2014_Silking
Zm00001eb310200	UDP-glucuronosyl/UDP-glucosyltransferase	5	MI2020_Anthesis, NE2020_Anthesis, NE2020_Silking, NE2021_Anthesis, NE2021_Silking
Zm00001eb327040	Transcription factor, MADS-box	5	MI2020_Anthesis, MI2020_Silking, MI2021_Silking, NE2020_Anthesis, NE2020_Silking
Zm00001eb126520	NA	4	MI2020_Anthesis, MI2020_Silking, MI2021_Anthesis, NE2020_Silking
Zm00001eb182320	Alpha/beta hydrolase fold-3	4	MI2020_Anthesis, MI2020_Silking, NE2020_Anthesis, NE2020_Silking
Zm00001eb381540	Glycine rich protein	4	MI2020_Anthesis, NE2020_Anthesis, NE2020_Silking, NE2021_Anthesis
Zm00001eb022270	NA	3	MI2020_Silking, NE2020_Anthesis, NE2020_Silking
Zm00001eb114110	NA	3	NE2020_Anthesis, NE2020_Silking, NE2021_Anthesis
Zm00001eb155100	Thiamine pyrophosphate enzyme, central domain	3	MI2020_Anthesis, NE2020_Anthesis, NE2020_Silking
Zm00001eb248260	NA	3	MI2020_Anthesis, NE2020_Anthesis, NE2020_Silking
Zm00001eb421670	Clathrin/coatomer adaptor, adaptin-like, N-terminal	3	MI2020_Silking, MI2021_Anthesis, NE2021_Silking
Zm00001eb052990	NA	2	Peiffer2014_Anthesis, Peiffer2014_Silking
Zm00001eb055280	CHASE domain	2	NE2021_Anthesis, NE2021_Silking
Zm00001eb074740	Peptide chain release factor	2	MI2021_Anthesis, MI2021_Silking
Zm00001eb081050	NA	2	NE2021_Anthesis, NE2021_Silking
Zm00001eb094440	NA	2	MI2020_Anthesis, MI2020_Silking
Zm00001eb132330	F-box domain	2	NE2021_Anthesis, NE2021_Silking
Zm00001eb133700	NA	2	NE2021_Anthesis, NE2021_Silking
Zm00001eb135620	NA	2	NE2021_Anthesis, NE2021_Silking
Zm00001eb185320	NA	2	Peiffer2014_Anthesis, Peiffer2014_Silking
Zm00001eb209900	RNA recognition motif domain	2	NE2021_Anthesis, NE2021_Silking
Zm00001eb213100	NA	2	NE2020_Silking, NE2021_Silking
Zm00001eb251150	Peptide chain release factor	2	MI2021_Anthesis, MI2021_Silking
Zm00001eb261460	Zinc finger, SWIM-type	2	MI2020_Anthesis, NE2020_Anthesis
Zm00001eb337520	Phosphofructokinase domain	2	Peiffer2014_Anthesis, Peiffer2014_Silking
Zm00001eb342920	NA	2	NE2021_Anthesis, NE2021_Silking
Zm00001eb351850	NA	2	NE2021_Anthesis, NE2021_Silking
Zm00001eb358830	NA	2	NE2021_Anthesis, NE2021_Silking
Zm00001eb383960	NA	2	MI2020_Silking, MI2021_Anthesis
Zm00001eb405970	NA	2	Peiffer2014_Anthesis, Peiffer2014_Silking
Zm00001eb018650	Putative S-adenosyl-L-methionine-dependent methyltransferase	1	MI2020_Anthesis
Zm00001eb025820	Haem peroxidase	1	NE2021_Anthesis
Zm00001eb030330	NA	1	NE2020_Silking
Zm00001eb038750	Glutathione-specific gamma-glutamylcyclotransferase	1	Peiffer2014_Silking
Zm00001eb052410	Protein kinase domain	1	NE2021_Anthesis
Zm00001eb055970	GTP-binding protein, middle domain	1	MI2020_Silking
Zm00001eb060490	Bifunctional inhibitor/plant lipid transfer protein/seed storage helical domain	1	Peiffer2014_Silking
Zm00001eb076450	Exostosin, GT47 domain	1	Peiffer2014_Silking
Zm00001eb078810	Lysine methyltransferase	1	Peiffer2014_Silking
Zm00001eb092620	NA	1	MI2021_Silking
Zm00001eb092650	Alpha carbonic anhydrase domain	1	MI2021_Anthesis
Zm00001eb092920	NA	1	MI2021_Anthesis
Zm00001eb112470	NA	1	MI2020_Silking
Zm00001eb116120	NA	1	NE2021_Silking
Zm00001eb116140	NA	1	NE2021_Anthesis
Zm00001eb118050	NA	1	MI2020_Anthesis
Zm00001eb119240	Protein kinase domain	1	Peiffer2014_Anthesis
Zm00001eb120120	NA	1	NE2021_Silking
Zm00001eb125280	NA	1	NE2021_Silking
Zm00001eb126530	NA	1	MI2021_Anthesis
Zm00001eb128050	NA	1	NE2021_Anthesis
Zm00001eb133290	Ankyrin repeat-containing domain	1	MI2020_Anthesis
Zm00001eb150900	NA	1	MI2020_Silking
Zm00001eb152860	NA	1	Peiffer2014_Anthesis
Zm00001eb154770	PPM-type phosphatase domain	1	NE2021_Anthesis
Zm00001eb177620	CCR4-Not complex, Not1 subunit, domain of unknown function DUF3819	1	MI2021_Silking
Zm00001eb179140	NA	1	Peiffer2014_Anthesis
Zm00001eb200090	NA	1	Peiffer2014_Anthesis
Zm00001eb202820	NA	1	NE2021_Silking
Zm00001eb210310	NA	1	MI2021_Silking
Zm00001eb213390	NA	1	NE2021_Anthesis
Zm00001eb217490	NA	1	NE2020_Silking
Zm00001eb222490	NA	1	NE2020_Anthesis
Zm00001eb232480	NA	1	MI2020_Silking
Zm00001eb235430	Peptidase M20, dimerisation domain	1	NE2020_Silking
Zm00001eb239480	NA	1	NE2021_Anthesis
Zm00001eb247880	IQ motif, EF-hand binding site	1	NE2020_Anthesis
Zm00001eb249160	Ribosomal protein L19	1	MI2021_Anthesis
Zm00001eb303980	Glycoside hydrolase family 17	1	MI2020_Silking
Zm00001eb308640	Glutathione-specific gamma-glutamylcyclotransferase	1	NE2021_Silking
Zm00001eb311640	Translation elongation factor EFG/EF2, domain IV	1	MI2021_Anthesis
Zm00001eb313220	NA	1	MI2021_Anthesis
Zm00001eb342450	Mitochondrial substrate/solute carrier	1	Peiffer2014_Silking
Zm00001eb345590	NA	1	Peiffer2014_Silking
Zm00001eb347690	Glycoside hydrolase, family 14	1	MI2020_Silking
Zm00001eb355690	Fungal lipase-like domain	1	MI2021_Silking
Zm00001eb356460	NA	1	Peiffer2014_Anthesis
Zm00001eb356820	NA	1	NE2021_Silking
Zm00001eb368870	NA	1	Peiffer2014_Silking
Zm00001eb381050	NA	1	MI2020_Anthesis
Zm00001eb382920	NA	1	MI2021_Anthesis
Zm00001eb389960	SANT/Myb domain	1	Peiffer2014_Anthesis
Zm00001eb393220	NA	1	MI2021_Silking
Zm00001eb416030	NA	1	NE2020_Silking
Zm00001eb418350	NA	1	MI2021_Silking
Zm00001eb421660	NA	1	MI2020_Silking
Zm00001eb442190	NA	1	NE2020_Silking

### Sheet: number_of_genes_root
Data-set	total_genes	genes_in_10_runs	genes_in_9_runs
MI2020_Anthesis	3098	23	15
MI2020_Silking	3159	24	10
MI2021_Anthesis	3478	12	5
MI2021_Silking	3540	9	11
NE2020_Anthesis	3118	21	16
NE2020_Silking	3101	23	18
NE2021_Anthesis	3140	27	8
NE2021_Silking	3176	25	16
Peiffer2014_Anthesis	3438	13	13
Peiffer2014_Silking	3489	14	10
